# Inhibition of the serine/threonine kinase BUB1 reverses taxane resistance in prostate cancer

**DOI:** 10.1101/2023.05.05.539598

**Authors:** Martinez Maria Julia, Lyles Rolando DZ, Peinetti Nahuel, Grunfeld Alex Michael, Burnstein Kerry L

## Abstract

**Background:** Men with incurable castration resistant prostate cancer (CRPC) are typically treated with taxanes; however, drug resistance rapidly develops. Thus, overcoming taxane resistant PC is a major clinical need. We previously identified a seven gene network in aggressive CRPC, which includes the mitotic serine threonine kinase *BUB1*, a major regulator of the spindle assembly checkpoint (SAC). Alterations in mitotic kinases (and SAC malfunction) are associated with advanced PC and taxane resistance development and thereby represent potential vulnerabilities.

**Methods:** We evaluated BUB1 expression in publicly available data sets and in existing and newly generated taxane resistant PC cells. The effects of BUB1 depletion on the growth of a panel of PC and non-tumorigenic prostate epithelial cells was determined. We examined the capacity of pharmacologic inhibition of BUB1 kinase to reverse taxane-resistant PC growth. We evaluated the role of the prevalent androgen receptor variant AR-V7, in regulating BUB1 expression and taxane resistance.

**Results:** BUB1 mRNA was over-expressed in PC, metastatic castration resistant prostate cancer (mCRPC) and in tumors of patients treated with taxane-based chemotherapeutics compared to benign prostate tissue. Furthermore, BUB1 levels were elevated in taxane resistant PC cell lines compared to their sensitive counterparts. BUB1 depletion decreased growth of CRPC cells through delayed mitosis but did not affect proliferation of androgen dependent (ADPC) or non-tumorigenic prostate epithelial cells. Furthermore, BUB1 inhibition with the specific kinase inhibitor, BAY1816032, re-sensitized taxane resistant CRPC cells to the clinically used drugs, docetaxel and cabazitaxel. Consistent with AR-V7 regulation of BUB1, we also found that AR-V7 was elevated in taxane resistant CRPC cells. Moreover, ectopic expression of AR-V7 in CRPC cells that lack this protein resulted in increased BUB1 and conferred docetaxel resistance. BUB1 pharmacologic inhibition in combination with taxanes sensitized AR-V7 expressing CRPC cells to docetaxel treatment.

**Conclusion:** These data support BUB1 as an exploitable and therapeutically tractable vulnerability in taxane resistant CRPC including in AR variant driven CRPC.
