## Supplementary Table 1 for "Inhibition of the serine/threonine kinase BUB1 reverses taxane resistance in prostate cancer"

### Sheet: Sheet1
Supplementary Table 1. IC50 calculation for docetaxel and cabazitaxel (a) 22Rv1, PC3 and DU145 TxS, TxR and cabR models were treated with different doses of docetaxel and cabazitaxel for 72 h. IC50 was calculated using the ATT Bioquest online IC50 calculator tool (https://www.aatbio.com/tools/ic50-calculator).
	IC50 (nM) - 22Rv1
	TxS	TxR	cabR
Docetaxel	< 5	> 500	> 500
Cabazitaxel	< 5	17.17	> 500
	IC50 (nM) - PC3
	TxS	TxR	cabR
Docetaxel	< 1	29.1	> 500
Cabazitaxel	2.17	2.79	> 500
	IC50 (nM) - DU145
	TxS	TxR	cabR
Docetaxel	< 5	> 500	> 500
Cabazitaxel	< 5	35	111.11
